# Discordant bioinformatic predictions of antimicrobial resistance from whole-genome sequencing data of bacterial isolates: An inter-laboratory study

**DOI:** 10.1101/793885

**Authors:** Ronan M. Doyle, Denise M. O’Sullivan, Sean D. Aller, Sebastian Bruchmann, Taane Clark, Andreu Coello Pelegrin, Martin Cormican, Ernest Diez Benavente, Matthew J. Ellington, Elaine McGrath, Yair Motro, Thi Phuong Thuy Nguyen, Jody Phelan, Liam P. Shaw, Richard A. Stabler, Alex van Belkum, Lucy van Dorp, Neil Woodford, Jacob Moran-Gilad, Jim F. Huggett, Kathryn A. Harris

## Abstract

**Background:** Antimicrobial resistance (AMR) poses a threat to public health. Clinical microbiology laboratories typically rely on culturing bacteria for antimicrobial susceptibility testing (AST). As the implementation costs and technical barriers fall, whole-genome sequencing (WGS) has emerged as a ‘one-stop’ test for epidemiological and predictive AST results. Few published comparisons exist for the myriad analytical pipelines used for predicting AMR. To address this, we performed an inter-laboratory study providing sets of participating researchers with identical short-read WGS data sequenced from clinical isolates, allowing us to assess the reproducibility of the bioinformatic prediction of AMR between participants and identify problem cases and factors that lead to discordant results.

**Methods:** We produced ten WGS datasets of varying quality from cultured carbapenem-resistant organisms obtained from clinical samples sequenced on either an Illumina NextSeq or HiSeq instrument. Nine participating teams (‘participants’) were provided these sequence data without any other contextual information. Each participant used their own pipeline to determine the species, the presence of resistance-associated genes, and to predict susceptibility or resistance to amikacin, gentamicin, ciprofloxacin and cefotaxime.

**Results:** Individual participants predicted different numbers of AMR-associated genes and different gene variants from the same clinical samples. The quality of the sequence data, choice of bioinformatic pipeline and interpretation of the results all contributed to discordance between participants. Although much of the inaccurate gene variant annotation did not affect genotypic resistance predictions, we observed low specificity when compared to phenotypic AST results but this improved in samples with higher read depths. Had the results been used to predict AST and guide treatment a different antibiotic would have been recommended for each isolate by at least one participant.

**Conclusions:** We found that participants produced discordant predictions from identical WGS data. These challenges, at the final analytical stage of using WGS to predict AMR, suggest the need for refinements when using this technology in clinical settings. Comprehensive public resistance sequence databases and standardisation in the comparisons between genotype and resistance phenotypes will be fundamental before AST prediction using WGS can be successfully implemented in standard clinical microbiology laboratories.
