## Supplementary material for "Discordant bioinformatic predictions of antimicrobial resistance from whole-genome sequencing data of bacterial isolates: An inter-laboratory study": Excel spreadsheet template used by study participants to communicate results from each analysis.

### Sheet: AMRIL_1
Species ID:
AMR Gene Database:
AMR genes identified:
	Gene Name	Assembled Gene Length	% Identity to reference	% Coverage of reference	Reference Gene Sequence Accession
1
2
3
4
etc..
Phenotypic AMR prediction:
Antibiotic	Resistant / No resistance detected
Ciprofloxacin
Gentamicin
Amikacin
Cefotaxime

### Sheet: AMRIL_2
Species ID:
AMR Gene Database:
AMR genes identified:
	Gene Name	Assembled Gene Length	% Identity to reference	% Coverage of reference	Reference Gene Sequence Accession
1
2
3
4
etc..
Phenotypic AMR prediction:
Antibiotic	Resistant / No resistance detected
Ciprofloxacin
Gentamicin
Amikacin
Cefotaxime

### Sheet: AMRIL_3
Species ID:
AMR Gene Database:
AMR genes identified:
	Gene Name	Assembled Gene Length	% Identity to reference	% Coverage of reference	Reference Gene Sequence Accession
1
2
3
4
etc..
Phenotypic AMR prediction:
Antibiotic	Resistant / No resistance detected
Ciprofloxacin
Gentamicin
Amikacin
Cefotaxime

### Sheet: AMRIL_4
Species ID:
AMR Gene Database:
AMR genes identified:
	Gene Name	Assembled Gene Length	% Identity to reference	% Coverage of reference	Reference Gene Sequence Accession
1
2
3
4
etc..
Phenotypic AMR prediction:
Antibiotic	Resistant / No resistance detected
Ciprofloxacin
Gentamicin
Amikacin
Cefotaxime

### Sheet: AMRIL_5
Species ID:
AMR Gene Database:
AMR genes identified:
	Gene Name	Assembled Gene Length	% Identity to reference	% Coverage of reference	Reference Gene Sequence Accession
1
2
3
4
etc..
Phenotypic AMR prediction:
Antibiotic	Resistant / No resistance detected
Ciprofloxacin
Gentamicin
Amikacin
Cefotaxime

### Sheet: AMRIL_6
Species ID:
AMR Gene Database:
AMR genes identified:
	Gene Name	Assembled Gene Length	% Identity to reference	% Coverage of reference	Reference Gene Sequence Accession
1
2
3
4
etc..
Phenotypic AMR prediction:
Antibiotic	Resistant / No resistance detected
Ciprofloxacin
Gentamicin
Amikacin
Cefotaxime

### Sheet: AMRIL_7
Species ID:
AMR Gene Database:
AMR genes identified:
	Gene Name	Assembled Gene Length	% Identity to reference	% Coverage of reference	Reference Gene Sequence Accession
1
2
3
4
etc..
Phenotypic AMR prediction:
Antibiotic	Resistant / No resistance detected
Ciprofloxacin
Gentamicin
Amikacin
Cefotaxime

### Sheet: AMRIL_8
Species ID:
AMR Gene Database:
AMR genes identified:
	Gene Name	Assembled Gene Length	% Identity to reference	% Coverage of reference	Reference Gene Sequence Accession
1
2
3
4
etc..
Phenotypic AMR prediction:
Antibiotic	Resistant / No resistance detected
Ciprofloxacin
Gentamicin
Amikacin
Cefotaxime

### Sheet: AMRIL_9
Species ID:
AMR Gene Database:
AMR genes identified:
	Gene Name	Assembled Gene Length	% Identity to reference	% Coverage of reference	Reference Gene Sequence Accession
1
2
3
4
etc..
Phenotypic AMR prediction:
Antibiotic	Resistant / No resistance detected
Ciprofloxacin
Gentamicin
Amikacin
Cefotaxime

### Sheet: AMRIL_10
Species ID:
AMR Gene Database:
AMR genes identified:
	Gene Name	Assembled Gene Length	% Identity to reference	% Coverage of reference	Reference Gene Sequence Accession
1
2
3
4
etc..
Phenotypic AMR prediction:
Antibiotic	Resistant / No resistance detected
Ciprofloxacin
Gentamicin
Amikacin
Cefotaxime
